# Integrated Human Transcriptomics Identifies Fallopian Tube Progenitors as Plausible Precursors of High-Grade Serous Ovarian Cancer

**DOI:** 10.1101/2025.09.26.678859

**Authors:** Qian Li, Keren Cheng, Lili Sun, Wei Yan

## Abstract

High-grade serous ovarian cancer (HGSOC) is the most lethal gynecologic malignancy, yet its earliest cellular precursors remain incompletely defined. Here, we integrate bulk and single-nucleus RNA sequencing of human fallopian tubes, ovaries, and primary HGSOC tumors to resolve the epithelial hierarchy of the fallopian tube and examine its relationship to malignant states. We identify a rare LGR5⁺/PGR⁺ basal population as putative epithelial stem cells and delineate a large pool of OVGP1⁺/RNPC3⁺ progenitors that give rise to both secretory and ciliated lineages. By jointly analyzing normal and malignant transcriptomes, we find that these progenitor populations show the strongest transcriptional and developmental continuity with multiple HGSOC cell states, suggesting that they represent the epithelial compartments most plausibly poised for oncogenic divergence. Transcription factor network reconstruction highlights SPDEF as a key regulator of progenitor identity and NR2F6 as a candidate oncogenic driver, while inferred copy number variations and microenvironmental collagen-integrin signaling further illuminate the genomic and stromal factors that consolidate malignant fate. Together, these findings refine the cellular landscape of the human fallopian tube and identify progenitor-enriched molecular features that could inform earlier detection, improved risk stratification, and new preventive strategies for women at risk of developing HGSOC.

**One sentence summary:** Fallopian tube progenitor cells represent a key intermediate state linking normal epithelial hierarchy to the earliest stages of high-grade serous ovarian cancer development.
