## Supplementary material for "Integrated Human Transcriptomics Identifies Fallopian Tube Progenitors as Plausible Precursors of High-Grade Serous Ovarian Cancer": Suppl Datasets: Table S9. HMM predicted CNVs regions.xlsx

### Sheet: HMM_CNV_predictions.HMMi6.leide
cell_group_name	cnv_name	state	chr	start	end
all_observations.all_observations_s1	chr1-region_1	4	chr1	633696	43254358
all_observations.all_observations_s1	chr1-region_3	2	chr1	59987269	109397918
all_observations.all_observations_s1	chr1-region_5	4	chr1	150363091	168253021
all_observations.all_observations_s1	chr2-region_7	4	chr2	38814	117832377
all_observations.all_observations_s1	chr2-region_8	5	chr2	119759922	241768816
all_observations.all_observations_s1	chr3-region_9	2	chr3	8980591	108694840
all_observations.all_observations_s1	chr3-region_11	4	chr3	128619969	139389680
all_observations.all_observations_s1	chr3-region_12	5	chr3	139517434	152465780
all_observations.all_observations_s1	chr3-region_13	6	chr3	154272546	187745725
all_observations.all_observations_s1	chr3-region_14	6	chr3	188153284	198043720
all_observations.all_observations_s1	chr4-region_15	2	chr4	672436	186726722
all_observations.all_observations_s1	chr5-region_17	2	chr5	41142234	113595285
all_observations.all_observations_s1	chr5-region_19	3	chr5	139526431	181248096
all_observations.all_observations_s1	chr7-region_22	3	chr7	51016212	123535077
all_observations.all_observations_s1	chr8-region_24	2	chr8	489792	51899186
all_observations.all_observations_s1	chr8-region_26	3	chr8	109362461	144792587
all_observations.all_observations_s1	chr9-region_27	2	chr9	1980290	37867666
all_observations.all_observations_s1	chr9-region_29	3	chr9	111896814	137578925
all_observations.all_observations_s1	chr10-region_31	2	chr10	101784443	133373354
all_observations.all_observations_s1	chr11-region_32	3	chr11	289126	8910951
all_observations.all_observations_s1	chr11-region_34	2	chr11	44564427	133956985
all_observations.all_observations_s1	chr12-region_35	5	chr12	280057	6942321
all_observations.all_observations_s1	chr12-region_36	3	chr12	9664969	51060424
all_observations.all_observations_s1	chr13-region_39	3	chr13	97953658	114305817
all_observations.all_observations_s1	chr14-region_41	3	chr14	68787660	105480162
all_observations.all_observations_s1	chr16-region_44	3	chr16	50313487	89913627
all_observations.all_observations_s1	chr17-region_46	4	chr17	41754604	82648553
all_observations.all_observations_s1	chr18-region_47	3	chr18	158383	54224669
all_observations.all_observations_s1	chr19-region_50	3	chr19	6677704	34686397
all_observations.all_observations_s1	chr20-region_53	3	chr20	36091504	64033100
all_observations.all_observations_s1	chr21-region_55	3	chr21	42496008	46570015
all_observations.all_observations_s1	chr22-region_56	5	chr22	17787649	36387967
all_observations.all_observations_s1	chr22-region_57	3	chr22	36510855	50532580
all_observations.all_observations_s2	chr1-region_58	3	chr1	633696	35422058
all_observations.all_observations_s2	chr1-region_60	4	chr1	149937812	155320666
all_observations.all_observations_s2	chr1-region_61	5	chr1	155335268	205750182
all_observations.all_observations_s2	chr1-region_62	4	chr1	206053173	246931948
all_observations.all_observations_s2	chr3-region_65	3	chr3	113716458	141449792
all_observations.all_observations_s2	chr3-region_66	5	chr3	141487027	198043720
all_observations.all_observations_s2	chr5-region_69	2	chr5	13690331	95554977
all_observations.all_observations_s2	chr5-region_71	4	chr5	138610967	181248096
all_observations.all_observations_s2	chr6-region_72	6	chr6	2948159	33453689
all_observations.all_observations_s2	chr6-region_73	5	chr6	33620365	46146688
all_observations.all_observations_s2	chr6-region_74	4	chr6	47477789	75250323
all_observations.all_observations_s2	chr6-region_76	2	chr6	87590067	170553307
all_observations.all_observations_s2	chr7-region_77	3	chr7	1470277	96322147
all_observations.all_observations_s2	chr8-region_80	3	chr8	101686542	143599541
all_observations.all_observations_s2	chr8-region_81	5	chr8	143716340	144792587
all_observations.all_observations_s2	chr10-region_84	3	chr10	110567695	133373354
all_observations.all_observations_s2	chr11-region_86	2	chr11	69641156	117413266
all_observations.all_observations_s2	chr11-region_87	1	chr11	118253416	133956985
all_observations.all_observations_s2	chr12-region_88	3	chr12	280057	57132139
all_observations.all_observations_s2	chr12-region_90	2	chr12	75490863	133032952
all_observations.all_observations_s2	chr13-region_91	2	chr13	19633659	114305817
all_observations.all_observations_s2	chr15-region_93	3	chr15	22495570	48880173
all_observations.all_observations_s2	chr15-region_95	2	chr15	68054179	98964530
all_observations.all_observations_s2	chr16-region_96	4	chr16	188969	89913627
all_observations.all_observations_s2	chr17-region_97	2	chr17	410325	39402523
all_observations.all_observations_s2	chr17-region_99	4	chr17	50719565	68152468
all_observations.all_observations_s2	chr17-region_100	5	chr17	69244311	82648553
all_observations.all_observations_s2	chr18-region_101	1	chr18	158383	76970727
all_observations.all_observations_s2	chr19-region_103	2	chr19	44809071	58573575
all_observations.all_observations_s2	chr20-region_104	4	chr20	270863	64033100
all_observations.all_observations_s2	chr22-region_106	4	chr22	17787649	50532580
all_observations.all_observations_s3	chr1-region_107	4	chr1	633696	71081289
all_observations.all_observations_s3	chr1-region_109	3	chr1	145738868	153536244
all_observations.all_observations_s3	chr1-region_110	5	chr1	153618787	204558120
all_observations.all_observations_s3	chr1-region_111	3	chr1	205336065	228099212
all_observations.all_observations_s3	chr2-region_114	3	chr2	202773150	241768816
all_observations.all_observations_s3	chr3-region_115	2	chr3	8980591	101513241
all_observations.all_observations_s3	chr3-region_117	3	chr3	122421902	142225592
all_observations.all_observations_s3	chr3-region_118	5	chr3	142306607	198043720
all_observations.all_observations_s3	chr4-region_120	2	chr4	6781375	48269838
all_observations.all_observations_s3	chr4-region_121	2	chr4	48341529	186726722
all_observations.all_observations_s3	chr5-region_123	2	chr5	34929559	143229011
all_observations.all_observations_s3	chr6-region_125	6	chr6	2948159	32981505
all_observations.all_observations_s3	chr6-region_126	3	chr6	33064569	46146688
all_observations.all_observations_s3	chr6-region_128	2	chr6	83067666	110898879
all_observations.all_observations_s3	chr6-region_129	2	chr6	111259327	170553307
all_observations.all_observations_s3	chr7-region_131	3	chr7	64870172	92590393
all_observations.all_observations_s3	chr7-region_132	6	chr7	92604921	158830253
all_observations.all_observations_s3	chr8-region_133	2	chr8	489792	80526265
all_observations.all_observations_s3	chr9-region_135	2	chr9	1980290	77421537
all_observations.all_observations_s3	chr11-region_139	3	chr11	62624826	102470384
all_observations.all_observations_s3	chr12-region_141	5	chr12	280057	57547331
all_observations.all_observations_s3	chr12-region_142	3	chr12	57693955	79935460
all_observations.all_observations_s3	chr12-region_144	3	chr12	120469850	133032952
all_observations.all_observations_s3	chr13-region_145	2	chr13	19633659	41377030
all_observations.all_observations_s3	chr13-region_147	3	chr13	95677139	110513209
all_observations.all_observations_s3	chr13-region_148	6	chr13	110878540	114305817
all_observations.all_observations_s3	chr14-region_149	4	chr14	20801228	96363341
all_observations.all_observations_s3	chr14-region_150	3	chr14	96501433	105480162
all_observations.all_observations_s3	chr15-region_151	2	chr15	22495570	76905444
all_observations.all_observations_s3	chr16-region_153	3	chr16	188969	19553408
all_observations.all_observations_s3	chr17-region_155	2	chr17	410325	40061215
all_observations.all_observations_s3	chr17-region_157	3	chr17	50184101	59696956
all_observations.all_observations_s3	chr17-region_158	5	chr17	59707192	74769353
all_observations.all_observations_s3	chr17-region_159	6	chr17	75130225	82648553
all_observations.all_observations_s3	chr18-region_160	3	chr18	158383	76970727
all_observations.all_observations_s3	chr19-region_162	4	chr19	571277	35279821
all_observations.all_observations_s3	chr19-region_164	2	chr19	49496365	58573575
all_observations.all_observations_s3	chr20-region_166	3	chr20	3046052	44908532
all_observations.all_observations_s3	chr20-region_167	6	chr20	44966479	64033100
all_observations.all_observations_s3	chr21-region_168	3	chr21	17593653	46570015
all_observations.all_observations_s4	chr1-region_170	3	chr1	633696	12512047
all_observations.all_observations_s4	chr1-region_172	4	chr1	153534599	217631090
all_observations.all_observations_s4	chr2-region_175	3	chr2	229763838	241768816
all_observations.all_observations_s4	chr3-region_177	4	chr3	139517434	161078902
all_observations.all_observations_s4	chr3-region_178	5	chr3	167240287	198043720
all_observations.all_observations_s4	chr4-region_179	3	chr4	672436	26435131
all_observations.all_observations_s4	chr4-region_181	3	chr4	57030773	186726722
all_observations.all_observations_s4	chr5-region_183	3	chr5	138465479	181248096
all_observations.all_observations_s4	chr6-region_184	6	chr6	2948159	31357188
all_observations.all_observations_s4	chr6-region_185	6	chr6	31620715	36605600
all_observations.all_observations_s4	chr6-region_186	3	chr6	36871870	53100873
all_observations.all_observations_s4	chr6-region_188	2	chr6	79484991	90587072
all_observations.all_observations_s4	chr6-region_189	1	chr6	96521595	170553307
all_observations.all_observations_s4	chr7-region_190	3	chr7	1470277	20415754
all_observations.all_observations_s4	chr7-region_192	2	chr7	77310751	158830253
all_observations.all_observations_s4	chr8-region_194	3	chr8	131904093	144792587
all_observations.all_observations_s4	chr9-region_195	2	chr9	1980290	37358149
all_observations.all_observations_s4	chr10-region_197	3	chr10	134465	92030325
all_observations.all_observations_s4	chr12-region_200	3	chr12	280057	57431005
all_observations.all_observations_s4	chr13-region_203	3	chr13	72782133	114305817
all_observations.all_observations_s4	chr14-region_204	2	chr14	20801228	71115382
all_observations.all_observations_s4	chr14-region_206	3	chr14	95086228	105480162
all_observations.all_observations_s4	chr16-region_208	3	chr16	188969	19718235
all_observations.all_observations_s4	chr17-region_210	2	chr17	410325	39402523
all_observations.all_observations_s4	chr17-region_212	3	chr17	58301228	82648553
all_observations.all_observations_s4	chr19-region_214	6	chr19	281040	12872740
all_observations.all_observations_s4	chr19-region_215	5	chr19	12938578	18577550
all_observations.all_observations_s4	chr19-region_216	3	chr19	18588685	38769904
all_observations.all_observations_s4	chr19-region_218	3	chr19	52388842	58573575
all_observations.all_observations_s4	chr20-region_219	4	chr20	270863	64033100
all_observations.all_observations_s4	chr21-region_220	2	chr21	17593653	46570015
all_observations.all_observations_s4	chr22-region_221	4	chr22	17787649	31662432
all_observations.all_observations_s4	chr22-region_222	5	chr22	31676256	50532580
